# A metagenomic exploration of the bacterial community composition of two deep-sea *Pheronema carpenteri* sponge aggregations from the North Atlantic; insights into ecosystem services

**DOI:** 10.64898/2026.03.27.714666

**Authors:** Poppy J. Hesketh-Best, Matthew J. Koch, Nicola L. Foster, Philip J. Warburton, Mathew Upton, Kerry Howell

## Abstract

**Aims:** Sponge microbiomes have been extensively studied, in part due to their potential as sources of novel antimicrobials and other biologics, with most research focusing on Demosponges. Here, we investigate the Hexactinellid sponge *Pheronema carpenteri*, previously identified as a promising source of antibiotic-producing bacteria.

**Methods:** Using next-generation sequencing of bacterial 16S rRNA genes and a single sponge metagenome, we examined the composition of bacterial communities of *P. carpenteri* sponges recovered from the Porcupine Seabight, along with local water and sediment samples.

**Results:** Our results show that *P. carpenteri* harbours a microbiome abundant in Proteobacteria (47.1-59.4%) and Actinobacteria (11.5-27.5%), with consistent intra-aggregation similarities and structured intra-sponge communities.

A metagenomic analysis revealed the presence of several nitrogen cycling genes (*nirK, nosZ, nirS* homologues of proteobacterial origin), supporting a suggestion that these sponges may play a role in nitrogen cycling, while biosynthetic gene clusters (BGCs) were limited (4 complete clusters). Notably, bacterial community structures within *P. carpenteri* aggregations resemble those observed in both low and high microbial abundance (LMA/HMA) sponges.

**Conclusions:** Hexactinellids are traditionally considered LMA sponges, so identifying species that deviate from this dichotomy provides new insights into sponge microbiome ecology. Integrating Hexactinellids into both culture-dependent and culture-independent studies will advance our broader understanding of sponge-associated microbial diversity and could inform biodiscovery programmes in marine environments.

**Impact Statement:** Our findings support the suggestion that a combination of culture-based and molecular analyses is required to generate a comprehensive picture of the biosynthetic potential of *P. carpenteri* sponges. We also reveal insights into the ecosystem services that sponge microbiomes may contribute towards. These observations could facilitate a deeper understanding of the biotechnological and environmental value of key marine resources.
