## Supplemental Table for "A metagenomic exploration of the bacterial community composition of two deep-sea *Pheronema carpenteri* sponge aggregations from the North Atlantic; insights into ecosystem services"

### Sheet: Supp. Table 1
Supplementary Table 2 – Quality and quantity of metagenomic DNA samples. Molarity and media fragment size determined by the BioAnalzyer, concentration assessed by Qubit.
Unique ID	Sample	SRA accession	BioProject	Sequencing	Sample type	Site	Lat, Lon	Depth (m)	Volume/ Biomass	Conc. (ng/µl)	Library	Input to sequencing library (ng)
Sediment 09	CE19_15_09	SRR21778751	PRJNA885129	16S rRNA amplicons	Sediment	T52	49.53 N 12.11 W	1,207 - 1,209	20 g sediment	1.93	L1	14
Sediment 10	CE19_15_10	SRR21778762	PRJNA885129	16S rRNA amplicons	Sediment	T52	49.53 N 12.11 W	1,207 - 1,209	20 g sediment	17.06	L1	14
Sediment 11	CE19_15_11	SRR21778761	PRJNA885129	16S rRNA amplicons	Sediment	T52	49.53 N 12.11 W	1,207 - 1,209	20 g sediment	5	L1	14
Sedient 27	CE19_15_27	SRR21778754	PRJNA885129	16S rRNA amplicons	Sediment	T7	50.96 N 13.69 W	1,101-1,104	20 g sediment	4.2	L1	14
Sedient 28	CE19_15_28	SRR21778753	PRJNA885129	16S rRNA amplicons	Sediment	T7	50.96 N 13.69 W	1,101-1,104	20 g sediment	3.36	L1	14
Sedient 29	CE19_15_29	SRR21778752	PRJNA885129	16S rRNA amplicons	Sediment	T7	50.96 N 13.69 W	1,101-1,104	20 g sediment	6.58	L1	14
Sponge 09	CE19_15_09	SRR21778760	PRJNA885129	16S rRNA amplicons	Sponge mesohyl	T52	49.53 N 12.11 W	1,207 - 1,209	1 sponge	2.06	L2, L3	9,44 (L2), 13 (L3)
Sponge 10	CE19_15_10	SRR21778756	PRJNA885129	16S rRNA amplicons	Sponge mesohyl	T52	49.53 N 12.11 W	1,207 - 1,209	1 sponge	48.8	L2, L3	3.52 (L2), 13 (L3)
Sponge 11	CE19_15_11	SRR21778755	PRJNA885129	16S rRNA amplicons	Sponge mesohyl	T52	49.53 N 12.11 W	1,207 - 1,209	1 sponge	23	L1	14
Sponge 27	CE19_15_27	SRR21778764	PRJNA885129	16S rRNA amplicons	Sponge mesohyl	T7	50.96 N 13.69 W	1,101-1,104	1 sponge	1.15	L1	14
Sponge 28	CE19_15_28	SRR21778763	PRJNA885129	16S rRNA amplicons	Sponge mesohyl	T7	50.96 N 13.69 W	1,101-1,104	1 sponge	1.17	L1	14
Sponge 29	CE19_15_29	SRR21778757	PRJNA885129	16S rRNA amplicons	Sponge mesohyl	T7	50.96 N 13.69 W	1,101-1,104	1 sponge	41.8	L3	13
Seawater T52	Seawater T52	SRR21778758	PRJNA885129	16S rRNA amplicons	Seawater	T52	49.53 N 12.11 W	1,207 - 1,209	1.5 L	0.412	L2, L3	7.14 (L2), 13 (L3)
Seawater T7	Seawater T7	SRR21778759	PRJNA885129	16S rRNA amplicons	Seawater	T7	50.96 N 13.69 W	1,101-1,104	1.5 L	0.326	L3	13
Sponge 29	CE19_15_29	SRX17748892	PRJNA885129	WGS metagenome	Sponge mesohyl	T7	50.96 N 13.69 W	1,101-1,104	1 sponge	41.8	NA	NA

### Sheet: Supp. Table 2
Supplementary Table 3 – Summary of Two-Way ANOVA multiple comparison test for data presented in Supplementary Figure 4B.
T07 PcAgg vs T52 PcAgg
	Mean Diff.	95.00% CI of diff.	Adjusted p-value
α-proteobacteria	15.76	0.4256 to 31.10	0.0389
γ-proteobacteria	-2.729	-18.07 to 12.61	> 0.9999
Actinobacteriota	16.08	0.7464 to 31.42	0.0321
Methylomirabilota	0.006107	-15.33 to 15.34	> 0.9999
NB1-j	1.134	-14.20 to 16.47	> 0.9999
Acidobacteriota	0.9083	-14.43 to 16.24	> 0.9999
Planctomycetota	-31.77	-47.10 to -16.43	< 0.0001
Bacteroidota	0.8701	-14.47 to 16.21	> 0.9999
Myxococcota	-1.198	-16.53 to 14.14	> 0.9999
SAR324 clade (Marine group B)	1.185	-14.15 to 16.52	> 0.9999
Gemmatimodota	0.2204	-15.12 to 15.56	> 0.9999
Nitrospirota	0.4483	-14.89 to 15.78	> 0.9999
Firmicutes	1.473	-13.86 to 16.81	> 0.9999
Verrucomicrobiota	-0.03661	-15.37 to 15.30	> 0.9999
Chloroflexi	0.007886	-15.33 to 15.34	> 0.9999
Spirochaetota	0.3181	-15.02 to 15.65	> 0.9999
Other	-3.02	-18.36 to 12.32	> 0.9999
Unclassified	0.3335	-15.00 to 15.67	> 0.9999
T07 Sediment vs T52 Sediment
α-proteobacteria	2.828	-1.283 to 6.939	0.4926
γ-proteobacteria	0.3893	-3.722 to 4.501	> 0.9999
Actinobacteriota	0.2608	-3.851 to 4.372	> 0.9999
Methylomirabilota	1.111	-3.001 to 5.222	> 0.9999
NB1-j	2.007	-2.104 to 6.119	0.9277
Acidobacteriota	-1.146	-5.257 to 2.966	0.9999
Planctomycetota	-0.6067	-4.718 to 3.505	> 0.9999
Bacteroidota	-0.3734	-4.485 to 3.738	> 0.9999
Myxococcota	0.3639	-3.748 to 4.475	> 0.9999
SAR324 clade (Marine group B)	0.3109	-3.801 to 4.422	> 0.9999
Gemmatimodota	0.4967	-3.615 to 4.608	> 0.9999
Nitrospirota	0.11	-4.001 to 4.222	> 0.9999
Firmicutes	-0.4198	-4.531 to 3.692	> 0.9999
Verrucomicrobiota	-0.6992	-4.811 to 3.412	> 0.9999
Chloroflexi	-0.03393	-4.145 to 4.078	> 0.9999
Spirochaetota	-0.0189	-4.130 to 4.093	> 0.9999
Other	-4.361	-8.472 to -0.2493	0.0287
Unclassified	-0.2189	-4.330 to 3.893	> 0.9999

### Sheet: Supp. Table 3
Supplementary Table 5 – BLASTp tabular output for the Best Reciprocal Hits (BRH) against NaPDoS database. Diamond BLASTp of predicted proteins from metagenomic data against the NaPDos database. (pident, Percentage of identical matches (%); length, alignment length; mismatch, Number of mismatches; gapopen, Number of gap openings; qstart, Start of alignment in query; qend, End of alignment in query…
Contig	NapDoS database hit	Pathway product	Pathway Type	pident	length	mismatch	gapopen	qstart	qend	sstart	send	evalue	bitscore
contig_1074_13	FabF_Ecoli_FAS	FAS	FAS	50.3	348	173	0	5	352	1	348	6.8e-101	359
contig_1231_5	FabF_Bacillus_FAS	FAS	FAS	57	223	95	1	1	223	184	405	1.4e-70	257.7
contig_1233_3	FabF_Bacillus_FAS	FAS	FAS	59	210	85	1	9	218	197	405	4.3e-69	252.7
contig_1493_5	FabF_Bacillus_FAS	FAS	FAS	29.7	397	260	4	6	397	1	383	9.4e-49	186
contig_1689_2	FabF_Bacillus_FAS	FAS	FAS	32.7	398	247	8	6	397	1	383	6.2e-53	199.9
contig_2003_5	FabF_Bacillus_FAS	FAS	FAS	42.4	422	222	6	7	425	1	404	3.1e-87	313.9
contig_2003_7	AknB_AF257324_KSa	aclacinomycin	PKS (Type II)	36	264	157	4	7	268	1	254	1.1e-37	148.7
contig_2406_6	FabF_Bacillus_FAS	FAS	FAS	32.4	408	258	5	13	405	1	405	2.5e-57	214.5
contig_2451_4	AlnM_ACI88862_KSb	alnumycin	PKS (Type II)	31.6	171	111	5	1	170	258	423	7.3e-16	75.5
contig_2639_15	FabF_Bacillus_FAS	FAS	FAS	39.8	181	109	0	226	406	1	181	2.7e-37	147.9
contig_2702_1	FabB_Ecoli_FAS	FAS	FAS	45.8	192	101	3	24	213	42	232	7.3e-38	149.1
contig_2702_10	FabB_Ecoli_FAS	FAS	FAS	44.5	164	88	3	24	185	42	204	3.9e-29	119.8
contig_2702_6	FabB_Ecoli_FAS	FAS	FAS	47.5	318	161	4	24	339	42	355	2e-73	267.7
contig_2702_9	FabB_Ecoli_FAS	FAS	FAS	62.3	69	26	0	34	102	292	360	5.4e-21	92.8
contig_2880_5	FabF_Ecoli_FAS	FAS	FAS	38.5	392	225	7	1	377	8	398	1.5e-59	221.9
contig_3023_1	FabF_Bacillus_FAS	FAS	FAS	61.8	178	68	0	225	402	1	178	2.5e-62	231.1
contig_3023_16	FabF_Ecoli_FAS	FAS	FAS	53.1	226	104	2	6	229	90	315	3.4e-65	240
contig_3023_19	A_AAG26879_SP	spore pigment	PKS (Type II)	38.7	111	68	0	49	159	9	119	6.9e-17	79
contig_3023_8	FabF_Streptomyces_FAS	FAS	FAS	58	81	34	0	1	81	198	278	4.1e-23	98.6
contig_3349_4	FabF_Ecoli_FAS	FAS	FAS	33.1	411	263	6	11	413	1	407	2.4e-57	214.5
contig_413_4	FabB_Ecoli_FAS	FAS	FAS	46.9	399	206	5	9	405	3	397	7.5e-91	325.9

### Sheet: Supp. Table 4
Supplementary Table 5 – BLASTp tabular output for the Best Reciprocal Hits (BRH) against NCyc database. Diamond BLASTp of predicted proteins from metagenomic data against the NaPDos database. (pident, Percentage of identical matches (%); length, alignment length; mismatch, Number of mismatches; gapopen, Number of gap openings; qstart, Start of alignment in query; qend, End of alignment in query; …
qid	sseqid		source	pident	length	mismatch	gapopen	qstart	qend	sstart	send	evalue	bitscore
	description	homolog
contig_1168_7	asnB	SS23092	m5nr	51.7	58	27	1	1	58	1	57	1.2e-10	66.6
contig_1994_1	asnB	COG0367	eggNOG	68.4	335	106	0	1	335	284	618	3.1e-140	498.4
contig_1995_1	asnB	COG0367	eggNOG	69.6	250	76	0	31	280	1	250	3.3e-106	386.3
contig_2471_5	asnB	COG0367	eggNOG	40.1	619	318	9	1	613	1	572	3.4e-122	439.5
contig_2524_11	asnB	COG0367	eggNOG	58.3	254	106	0	375	628	1	254	3.2e-85	316.6
contig_2524_12	asnB	COG0367	eggNOG	57.2	491	203	5	140	628	1	486	3.4e-164	578.9
contig_1250_3	gdh_K00261	COG0443	COG	40.1	347	183	7	1	340	93	421	3.2e-58	226.1
contig_17_69	gdh_K00261	COG0334﻿	eggNOG	50.5	305	142	2	127	423	1	304	7.9e-80	298.1
contig_2055_3	gdh_K00261	COG0443	COG	41.4	365	193	6	7	364	5	355	4e-70	265.8
contig_2055_9	gdh_K00261	COG0443	COG	41.4	365	193	6	7	364	5	355	4e-70	265.8
contig_2075_5	gdh_K00261	COG0443	COG	42.6	136	72	2	36	165	165	300	4.3e-21	101.7
contig_2568_2	gdh_K00261	COG0443	COG	43.5	170	89	3	4	172	3	166	7.5e-31	134.4
contig_3068_2	gdh_K00261	COG0745	COG	39	77	46	1	43	118	32	108	2.7e-08	58.9
contig_3281_2	gdh_K00261	COG0745	COG	35.6	90	57	1	38	126	19	108	9.7e-09	60.5
contig_3281_4	gdh_K00261	COG0745	COG	35.6	90	57	1	38	126	19	108	7.4e-09	60.8
contig_3667_14	gdh_K00261	COG0443	COG	56.4	55	24	0	7	61	23	77	2.2e-11	68.6
contig_3836_1	gdh_K00261	COG0443	COG	35.6	354	204	6	6	353	150	485	2.2e-46	187.2
contig_3873_2	gdh_K00261	COG0745	COG	34.4	90	58	1	36	124	19	108	3.3e-09	62
contig_3873_4	gdh_K00261	COG0745	COG	34.4	90	58	1	36	124	19	108	3.3e-09	62
contig_3879_2	gdh_K00261	COG0443	COG	50	110	54	1	1	109	50	159	3.8e-22	104.8
contig_699_4	gdh_K00261	COG0443	COG	38.2	503	283	8	26	519	3	486	1.4e-81	304.3
scaffold_2484_20	gdh_K00261	COG0443	COG	37.2	484	260	10	1	476	31	478	1.8e-78	293.9
contig_1008_2	gdh_K15371	SS23620	m5nr	46.8	380	192	4	3	379	7	379	4.9e-76	285.4
contig_1008_6	gdh_K15371	SS23620	m5nr	46.8	380	192	4	3	379	7	379	4.9e-76	285.4
contig_1036_5	gdh_K15371	COG1225	COG	49.7	143	72	0	8	150	26	168	2e-33	142.5
contig_1036_8	gdh_K15371	COG1225	COG	49.7	143	72	0	8	150	26	168	2e-33	142.5
contig_136_12	gdh_K15371	COG1200	COG	35.4	432	245	14	25	433	18	438	1.2e-54	214.5
contig_136_13	gdh_K15371	COG1200	COG	46.6	236	120	3	1	231	445	679	1.6e-51	203.4
contig_136_3	gdh_K15371	COG1200	COG	37.9	562	314	15	25	563	18	567	4.2e-87	322.8
contig_1758_66	gdh_K15371	SS23620	m5nr	46.3	337	172	4	5	340	9	337	3.9e-66	252.7
contig_1758_9	gdh_K15371	SS23620	m5nr	46.3	337	172	4	5	340	9	337	3.9e-66	252.7
contig_1785_7	gdh_K15371	COG1982	COG	38.9	404	228	7	16	417	380	766	1.1e-81	304.3
contig_2527_1	gdh_K15371	SS23620	m5nr	47.4	323	161	4	5	326	9	323	6.5e-66	251.5
contig_3305_10	gdh_K15371	COG0563	eggNOG	43.5	184	94	1	1	174	1	184	1.1e-36	153.7
contig_3305_4	gdh_K15371	COG0563	eggNOG	43.5	184	94	1	1	174	1	184	1.1e-36	153.7
contig_3367_5	gdh_K15371	ENOG410Y0QI	eggNOG	64.4	45	16	0	1	45	1	45	1.2e-07	56.2
contig_3523_2	gdh_K15371	COG0563	eggNOG	48.4	93	47	1	1	93	3	94	3.8e-19	95.1
contig_3596_9	gdh_K15371	COG0203	eggNOG	30.6	124	46	3	27	150	33	116	4.9e-06	52
contig_3697_8	gdh_K15371	SS23540	m5nr	45.5	132	72	0	331	462	2	133	4.3e-20	100.1
contig_3697_9	gdh_K15371	SS23540	m5nr	59.5	74	30	0	155	228	331	404	2e-13	76.6
contig_2096_8	glnA	COG0468	eggNOG	87.5	303	38	0	1	303	26	328	1.6e-146	519.2
contig_2211_4	glnA	SS23643	m5nr	32.8	290	134	8	29	310	230	466	6.5e-27	122.1
contig_2212_4	glnA	SS23643	m5nr	36.5	178	102	4	2	173	294	466	5.6e-21	101.7
contig_2212_5	glnA	COG1007	eggNOG	34	197	121	5	85	277	89	280	4.1e-19	96.7
contig_2738_2	glnA	COG0494	COG	35	143	92	1	4	146	23	164	2.9e-13	75.5
contig_2753_3	glnA	COG0659	COG	39.6	159	77	2	20	173	17	161	1.2e-22	107.5
contig_2753_4	glnA	COG0659	COG	32.4	324	160	8	20	306	17	318	5.4e-31	135.6
contig_3278_1	glnA	COG0494	eggNOG	40.9	115	62	4	86	198	43	153	6.3e-14	78.2
contig_3751_4	glnA	SS22207	m5nr	62.3	61	22	1	1	61	1	60	2.6e-17	89
contig_846_7	glnA	SS23643	m5nr	35.6	225	126	5	247	466	328	538	2.6e-21	104
contig_1178_3	glnA	COG0174	eggNOG	77.2	474	102	2	4	477	2	469	1.6e-230	798.9
contig_2999_9	glsA	SS25074	m5nr	39.8	88	52	1	44	131	13	99	1.4e-11	70.5
contig_1762_1	gs_K00265	SS22937	m5nr	60.8	51	20	0	25	75	29	79	4e-12	70.9
contig_1762_2	gs_K00265	SS22937	m5nr	55.6	45	20	0	8	52	61	105	6.8e-08	56.2
contig_3339_1	gs_K00265	SS22937	m5nr	59.5	74	30	0	3	76	14	87	8.4e-21	99.8
contig_3339_2	gs_K00265	SS22937	m5nr	61	123	48	0	82	204	3	125	7.8e-36	151.4
contig_3339_3	gs_K00265	SS22937	m5nr	65.3	72	25	0	149	220	3	74	2e-20	100.1
contig_3339_5	gs_K00265	SS22937	m5nr	60	60	24	0	56	115	25	84	7e-15	80.5
contig_1118_2	gs_K00266	SS10080	m5nr	50.9	53	26	0	5	57	9	61	2.1e-07	55.8
contig_1311_4	gs_K00266	SS16338	m5nr	36.4	272	168	3	9	280	172	438	4.9e-38	158.7
contig_1730_3	gs_K00266	SS10080	m5nr	54.2	48	22	0	5	52	9	56	2.2e-06	54.3
contig_1730_7	gs_K00266	SS10080	m5nr	54.2	48	22	0	5	52	9	56	2.2e-06	54.3
contig_1957_1	gs_K00266	SS10080	m5nr	54.2	48	22	0	5	52	9	56	7e-08	57.4
contig_2719_2	gs_K00266	COG0543	COG	63.2	95	35	0	192	286	3	97	6.3e-33	141.7
contig_2719_7	gs_K00266	COG0543	COG	61.6	99	38	0	188	286	3	101	6.3e-33	141.7
contig_340_20	gs_K00266	COG0167	eggNOG	40.4	285	163	4	26	305	154	436	8.7e-52	204.5
contig_811_28	gs_K00266	COG0543	COG	54.1	292	126	2	1	286	1	290	4.7e-89	328.2
contig_2093_10	hcp	SS20816	m5nr	40.6	202	107	3	1	189	1	202	7e-41	167.9
contig_2147_4	hcp	SS16625	m5nr	32.5	372	244	4	24	393	13	379	4.5e-45	182.6
contig_2147_8	hcp	SS16625	m5nr	32.5	372	244	4	24	393	13	379	4.5e-45	182.6
contig_2299_10	hcp	SS16625	m5nr	39.5	195	116	2	1	195	181	373	4.6e-32	138.7
contig_2669_7	hcp	COG1773	eggNOG	56	184	80	1	184	366	33	216	1.4e-60	234.2
contig_3471_3	hcp	COG2025	COG	38.8	374	224	1	12	380	6	379	1.8e-67	256.9
contig_3471_7	hcp	SS16625	m5nr	36.1	133	84	1	6	138	12	143	2e-18	94.7
contig_421_20	hcp	SS20816	m5nr	40.6	202	107	3	1	189	1	202	1.1e-41	170.6
contig_422_3	hcp	SS20816	m5nr	40.6	202	107	3	1	189	1	202	1.1e-41	170.6
scaffold_191_26	hcp	SS16625	m5nr	28.7	345	235	7	132	470	53	392	1.5e-32	141.7
contig_532_28	narB	SS24263	m5nr	30.8	130	90	0	1	130	36	165	2.9e-13	77
contig_2156_10	narC	SS18801	m5nr	42.6	223	117	4	1	212	2	224	1.8e-44	180.6
contig_3476_5	narC	SS18801	m5nr	40.6	202	109	3	1	191	2	203	7.7e-37	155.6
contig_1178_28	narY	SS22485	m5nr	43.5	333	150	3	1	296	1	332	8.3e-68	257.7
contig_1178_32	narY	SS22485	m5nr	49.4	237	119	1	97	332	1	237	1e-58	227.6
contig_2560_5	narY	SS22485	m5nr	41.5	260	148	4	75	331	11	269	4.6e-51	202.2
contig_2560_9	narY	SS22485	m5nr	56.3	71	31	0	3	73	167	237	1.9e-17	89.4
contig_3847_3	narY	SS22485	m5nr	35.7	112	71	1	218	328	2	113	4.8e-16	85.9
contig_1612_20	nasB	SS22185	m5nr	36	86	49	3	3	87	144	224	2.6e-06	53.1
contig_1832_3	nasB	SS19025	m5nr	50	104	51	1	10	113	12	114	1.3e-21	102.8
contig_708_36	nasB	SS22185	m5nr	33.7	187	119	2	49	231	17	202	4.6e-17	89
contig_1240_11	nifH	COG3839	eggNOG	45.9	172	91	1	85	254	82	253	3.2e-35	149.8
contig_1240_6	nifH	COG3839	eggNOG	45.9	172	91	1	85	254	82	253	3.2e-35	149.8
contig_220_3	nifH	COG2151	COG	50.5	95	34	1	1	95	179	260	1.5e-21	102.8
contig_220_4	nifH	COG2151	COG	40.1	364	202	4	5	365	2	352	3.1e-72	272.7
contig_222_7	nifH	COG2151	COG	51.1	221	92	3	1	219	179	385	1.5e-59	229.9
contig_2883_1	nifH	COG0003	eggNOG	44.3	79	41	2	4	79	3	81	2.4e-12	71.6
contig_2883_7	nifH	COG0003	eggNOG	32	256	164	4	3	255	4	252	1.5e-27	124.4
contig_2634_10	nifW	COG1045	COG	68.2	236	75	0	1	236	1	236	2.1e-98	359.4
contig_3370_11	nifW	COG1045	COG	50.9	320	138	3	14	319	23	337	1.3e-84	313.5
contig_3370_14	nifW	COG1045	COG	50.9	320	138	3	14	319	23	337	1.3e-84	313.5
contig_3700_7	nifW	COG1045	COG	64.1	217	75	1	103	319	25	238	9.1e-81	300.8
contig_3700_9	nifW	COG1045	COG	62.2	336	107	3	1	319	1	333	1.2e-120	433.3
contig_43_6	nifW	COG1045	COG	63.2	182	65	1	122	301	196	377	1.3e-63	243.8
contig_1918_19	nirA	COG0175	COG	59.3	221	87	1	22	239	15	235	1.7e-74	279.6
contig_1918_21	nirA	COG0175	COG	59.3	221	87	1	22	239	15	235	1.7e-74	279.6
contig_1918_5	nirA	COG0175	COG	59.3	221	87	1	22	239	15	235	1.7e-74	279.6
contig_1918_7	nirA	COG0175	COG	59.3	221	87	1	22	239	15	235	1.7e-74	279.6
contig_2683_1	nirA	COG0739	eggNOG	34.3	134	75	4	4	128	67	196	5.5e-11	68.2
contig_2887_13	nirA	COG0098	eggNOG	50.4	115	57	0	35	149	16	130	3.2e-23	109
contig_2887_15	nirA	COG0098	eggNOG	50.4	115	57	0	35	149	16	130	3.2e-23	109
contig_2887_4	nirA	COG0098	eggNOG	50.4	115	57	0	35	149	16	130	3.2e-23	109
contig_2887_6	nirA	COG0098	eggNOG	50.4	115	57	0	35	149	16	130	3.2e-23	109
contig_421_12	nirA	SS24359	m5nr	29.8	168	114	2	58	225	117	280	1.3e-12	73.9
contig_603_2	nirA	SS24359	m5nr	29.6	348	232	6	40	384	83	420	3.9e-31	136.3
contig_93_10	nirA	COG0175	COG	62.2	196	71	1	1	193	40	235	3.7e-72	271.6
contig_1898_4	nirB	COG1587	COG	39.5	329	198	1	79	407	1	328	3e-62	240
contig_109_18	nirD	SS05148	m5nr	43.4	76	43	0	4	79	3	78	4.9e-08	58.9
contig_109_9	nirD	SS05148	m5nr	43.4	76	43	0	4	79	3	78	4.9e-08	58.9
contig_1158_3	nirD	SS05148	m5nr	42.1	76	44	0	37	112	3	78	5.7e-07	55.5
contig_15_3	nirD	ENOG410XPPK	eggNOG	48.5	99	51	0	1	99	1	99	2.2e-25	115.9
contig_15_7	nirD	ENOG410XPPK	eggNOG	47.5	101	53	0	1	101	1	101	7.8e-26	116.7
contig_1661_9	nirD	COG2146	COG	60.9	69	27	0	34	102	11	79	1.2e-21	102.8
contig_2407_1	nirD	SS24200	m5nr	50	56	28	0	79	134	4	59	9.1e-09	62.4
contig_2793_3	nirD	SS10812	m5nr	28.1	270	182	5	186	444	1	269	1.3e-20	102.1
contig_2827_12	nirD	COG2146	COG	31.4	306	194	8	163	456	34	335	3.3e-29	130.6
contig_2827_3	nirD	SS10812	m5nr	34.2	187	109	4	12	184	116	302	1.3e-19	97.1
contig_2827_8	nirD	SS10812	m5nr	31.4	353	224	9	116	456	12	358	2.6e-34	147.5
contig_3469_4	nirD	COG2146	COG	57	93	40	0	1	93	1	93	6.5e-28	123.6
contig_3469_5	nirD	COG2146	COG	52.9	102	48	0	1	102	1	102	1.3e-28	125.9
contig_32_4	nirD	COG2146	eggNOG	59.8	102	40	1	1	101	1	102	5.5e-33	140.6
contig_1004_13	nirK	SS24021	m5nr	22.7	233	174	3	555	785	204	432	2.5e-08	61.6
contig_1005_1	nirK	COG3210	COG	27.3	304	165	11	2267	2559	200	458	1e-09	68.2
contig_1006_11	nirK	SS22230	m5nr	28	264	157	7	32	288	995	1232	1.4e-07	57.8
contig_1076_5	nirK	COG0488	COG	25.5	255	135	6	1	239	3	218	7.6e-11	69.3
contig_1140_14	nirK	COG0515	eggNOG	30	257	143	8	145	390	19	249	7.9e-21	102.4
contig_1140_3	nirK	COG0515	eggNOG	30	257	143	8	140	385	19	249	7.8e-21	102.4
contig_1163_1	nirK	COG0488	COG	28.9	246	124	5	2	237	7	211	2.1e-16	87.8
contig_1163_6	nirK	COG0488	COG	28.9	246	124	5	2	237	7	211	2.1e-16	87.8
contig_1170_4	nirK	COG0488	COG	39.8	352	197	8	163	505	43	388	1e-60	235
contig_1171_1	nirK	COG0488	COG	31.1	299	155	9	3	254	1	295	7.6e-30	131.3
contig_1187_13	nirK	SS24345	m5nr	50.6	785	372	5	1	773	136	916	3.4e-214	745.3
contig_1187_14	nirK	COG0574	eggNOG	47.9	73	29	2	14	77	4	76	5.8e-11	67
contig_1199_5	nirK	COG0552	COG	39.6	285	144	5	5	263	16	298	4.2e-42	172.2
contig_1236_6	nirK	COG0515	COG	36	150	88	4	86	228	28	176	3e-16	86.3
contig_1240_1	nirK	COG0515	eggNOG	34.3	108	57	3	8	110	121	219	2.8e-08	59.7
contig_129_9	nirK	COG0515	eggNOG	34.6	289	180	3	98	386	101	380	1.2e-42	175.6
contig_1331_4	nirK	COG0511	eggNOG	53.4	58	27	0	52	109	59	116	3e-09	62
contig_1412_3	nirK	COG0508	eggNOG	43.3	307	168	3	84	388	170	472	1.1e-61	237.7
contig_1441_15	nirK	COG0515	eggNOG	37.2	164	99	1	1	164	138	297	3.2e-25	115.5
contig_1444_8	nirK	COG2204	COG	43.7	453	252	1	6	458	9	458	1.7e-107	390.2
contig_1508_31	nirK	SS04014	m5nr	34.1	82	50	1	124	205	3	80	7.4e-10	64.7
contig_17_51	nirK	COG0515	eggNOG	39.6	268	151	5	261	527	126	383	1.9e-49	197.6
contig_1762_7	nirK	COG0545	COG	50	104	52	0	148	251	45	148	8.5e-24	111.3
contig_179_19	nirK	COG2204	COG	49.6	371	187	0	4	374	7	377	2.1e-100	366.7
contig_181_2	nirK	COG2204	COG	45.2	460	244	1	4	463	7	458	2e-108	393.3
contig_181_3	nirK	COG2204	COG	45.4	460	243	1	4	463	7	458	8.9e-109	394.4
contig_1848_6	nirK	COG0488	COG	26.9	193	114	7	343	520	55	235	9.3e-09	62.4
contig_1904_8	nirK	COG0488	COG	23.1	264	137	6	1	240	1	222	3.2e-09	63.9
contig_192_2	nirK	COG5278	COG	30.9	246	157	3	361	597	21	262	3.6e-25	117.1
contig_2018_1	nirK	SS15500	m5nr	52.5	295	129	3	41	324	1	295	4.7e-80	298.5
contig_2018_5	nirK	SS23696	m5nr	37.1	507	294	8	4	496	169	664	6.8e-83	308.5
contig_2025_2	nirK	COG0515	COG	34.1	182	91	5	4	156	73	254	3.9e-19	95.1
contig_2079_9	nirK	SS24345	m5nr	51.4	883	408	6	37	915	20	885	5.2e-246	851.3
contig_2180_18	nirK	COG0488	COG	27	178	111	5	71	241	347	512	1.1e-06	54.7
contig_2206_3	nirK	ENOG410XNMH	eggNOG	28.8	219	141	6	4	214	260	471	7e-16	84.7
contig_2206_4	nirK	COG2202	eggNOG	32.1	243	152	3	395	628	223	461	6.5e-25	116.3
contig_2228_12	nirK	SS10467	m5nr	40.7	518	298	8	50	560	77	592	2.2e-101	370.2
contig_2228_7	nirK	SS10467	m5nr	40.7	518	298	8	81	591	77	592	2.3e-101	370.2
contig_2261_4	nirK	SS22230	m5nr	54.5	220	100	0	2	221	303	522	9.3e-62	239.2
contig_2262_31	nirK	SS22230	m5nr	54.5	220	100	0	2	221	303	522	9.3e-62	239.2
contig_2402_1	nirK	COG1819	eggNOG	47.4	78	39	2	283	360	4	79	1.1e-12	75.1
contig_2417_18	nirK	COG0488	COG	25.7	206	130	5	319	512	4	198	7.1e-09	62.8
contig_2472_8	nirK	COG0515	eggNOG	31.6	272	157	8	7	260	67	327	1.7e-24	113.6
contig_2475_8	nirK	COG0552	COG	52.8	142	67	0	157	298	1	142	1e-32	141.4
contig_2478_5	nirK	COG3119	eggNOG	26.5	328	153	11	4	288	35	317	7.7e-17	89
contig_2500_1	nirK	SS22990	m5nr	50	98	49	0	4	101	66	163	1.4e-17	90.1
contig_2500_2	nirK	SS22990	m5nr	50	98	49	0	4	101	66	163	1.3e-17	90.1
contig_2613_10	nirK	COG0129	eggNOG	37.5	128	77	2	499	625	3	128	9.8e-18	92.4
contig_2613_11	nirK	COG0129	eggNOG	45.6	160	81	3	324	479	1	158	1e-30	135.6
contig_2613_4	nirK	COG0129	eggNOG	32.4	210	136	3	32	240	103	307	6e-22	105.1
contig_2613_5	nirK	COG0129	eggNOG	45.6	160	81	3	324	479	1	158	1e-30	135.6
contig_2613_6	nirK	COG0129	eggNOG	37.5	128	77	2	499	625	3	128	9.8e-18	92.4
contig_2640_3	nirK	COG0545	COG	50.5	105	52	0	81	185	45	149	1.3e-24	113.6
contig_2640_5	nirK	COG0545	COG	49.5	105	53	0	135	239	45	149	8.1e-24	111.3
contig_2684_21	nirK	COG0488	COG	33.8	160	101	4	10	166	355	512	2.4e-14	79.7
contig_2727_7	nirK	COG0488	COG	27	178	111	5	61	231	347	512	1e-06	54.7
contig_2742_3	nirK	SS23515	m5nr	46.2	65	35	0	3	67	225	289	6.6e-08	57
contig_2763_5	nirK	SS20977	m5nr	41.9	74	42	1	5	78	274	346	8.1e-10	63.2
contig_2763_6	nirK	SS20977	m5nr	41.9	74	42	1	5	78	274	346	6.8e-09	60.1
contig_2847_12	nirK	COG2331	eggNOG	64.1	39	14	0	21	59	1	39	2e-09	62.4
contig_3029_12	nirK	COG0552	COG	38.3	311	164	4	5	289	16	324	3.1e-47	189.5
contig_3029_13	nirK	COG0552	COG	39	290	151	2	42	331	2	265	3.2e-47	189.5
contig_3029_4	nirK	COG0552	COG	48.3	201	104	0	137	337	29	229	4.9e-48	192.2
contig_3029_8	nirK	COG0552	COG	47.8	201	105	0	137	337	29	229	1.4e-47	190.7
contig_3084_1	nirK	COG1435	eggNOG	47.7	65	33	1	29	92	1	65	2.7e-12	71.6
contig_3084_9	nirK	COG1435	eggNOG	47.5	80	41	1	1	80	116	194	8.7e-18	89.7
contig_3106_5	nirK	K00428	KEGG	26.7	348	164	14	133	419	81	398	1.7e-19	97.8
contig_3120_11	nirK	COG0323	eggNOG	27.8	349	213	8	1	322	127	463	6.5e-26	118.6
contig_3120_5	nirK	COG0323	eggNOG	40.9	115	67	1	86	199	5	119	9e-14	79.7
contig_3133_13	nirK	COG0515	eggNOG	32.1	165	96	5	1	151	47	209	1.3e-13	76.6
contig_3200_2	nirK	COG0488	COG	47.2	53	28	0	453	505	2	54	1.2e-08	62
contig_3200_5	nirK	COG0488	COG	49.1	53	27	0	453	505	2	54	2.4e-09	64.3
contig_3200_6	nirK	COG0488	COG	38.5	270	166	0	143	412	10	279	1.5e-51	204.5
contig_3296_4	nirK	COG0488	COG	27.1	240	140	7	1	237	1	208	2.7e-08	60.8
contig_35_11	nirK	COG0652	eggNOG	30.2	169	98	5	14	162	3	171	1.9e-09	63.2
contig_3583_4	nirK	ENOG410XNMH	eggNOG	55	411	164	4	94	494	24	423	7.2e-117	421.4
contig_3586_9	nirK	COG0515	eggNOG	34.5	267	157	6	65	326	126	379	3.6e-32	139.8
contig_3592_3	nirK	COG0515	eggNOG	36.6	224	137	2	1	224	138	356	8.3e-37	154.5
contig_3609_3	nirK	COG0488	COG	32.6	178	81	6	6	152	21	190	8.8e-11	67.4
contig_3626_12	nirK	SS16077	m5nr	64.9	188	66	0	2	189	46	233	3.5e-65	248.4
contig_3706_6	nirK	COG1249	eggNOG	62	79	30	0	1	79	80	158	1.6e-21	102.1
contig_3751_1	nirK	COG0488	COG	30.2	172	92	4	338	486	16	182	2.4e-12	74.3
contig_3792_1	nirK	COG1005	COG	58.6	203	63	4	209	404	12	200	6.2e-59	228.8
contig_3792_2	nirK	COG1005	COG	62.6	123	44	1	19	141	9	129	1.1e-39	164.9
contig_3792_3	nirK	COG1005	COG	52.7	165	57	4	247	404	1	151	2.5e-39	163.7
contig_3792_4	nirK	COG1005	COG	60.3	116	44	1	19	134	9	122	1.7e-35	151
contig_3792_5	nirK	COG1005	COG	55.7	174	56	4	238	404	7	166	1.1e-44	181.4
contig_3792_6	nirK	COG1005	COG	44.6	83	43	2	1	80	322	404	1.3e-12	73.2
contig_380_4	nirK	SS15942	m5nr	49.3	503	248	2	5	506	2	498	1.5e-133	476.9
contig_3867_11	nirK	SS22230	m5nr	65.7	70	24	0	266	335	1	70	7e-20	100.9
contig_39_19	nirK	COG0545	COG	59.6	89	36	0	2	90	52	140	5.2e-24	110.5
contig_3926_8	nirK	COG0488	COG	25.5	212	108	5	7	180	5	204	4e-12	72.4
contig_451_4	nirK	COG0515	eggNOG	34.3	204	131	3	22	224	166	367	8.2e-32	137.9
contig_451_8	nirK	COG0515	eggNOG	35.5	259	164	3	242	499	127	383	3.1e-43	176.8
contig_514_18	nirK	COG0515	eggNOG	37.7	154	96	0	37	190	230	383	1.9e-27	124.4
contig_616_5	nirK	COG0515	eggNOG	33.7	202	119	6	7	198	67	263	1e-24	114.8
contig_675_11	nirK	ENOG410XNMH	eggNOG	42	69	38	1	110	178	412	478	1.2e-08	60.5
contig_762_7	nirK	COG0515	eggNOG	37	181	110	4	1	180	204	381	9.1e-27	122.5
contig_762_8	nirK	COG0515	eggNOG	35.5	234	145	5	3	235	153	381	7.7e-35	148.7
contig_851_5	nirK	COG2197	eggNOG	43.7	135	75	1	24	157	30	164	4.7e-21	103.2
contig_851_6	nirK	COG0515	eggNOG	34.2	263	168	3	32	294	126	383	2.1e-38	160.2
contig_9_10	nirK	COG4191	COG	32.9	249	148	7	232	473	10	246	8.5e-30	132.1
contig_906_14	nirK	SS17868	m5nr	48.6	105	51	3	29	132	77	179	5.4e-16	84.7
contig_907_2	nirK	SS17868	m5nr	34.8	233	120	9	4	211	304	529	8.2e-22	104.4
contig_908_2	nirK	SS17868	m5nr	48.6	105	51	3	29	132	77	179	4.4e-16	84.7
contig_93_17	nirK	COG0488	COG	26.2	195	109	4	2	190	320	485	1.2e-09	64.3
contig_95_15	nirK	COG0488	COG	25.5	255	135	6	1	239	3	218	2e-11	71.2
contig_973_12	nirK	SS10467	m5nr	41.2	80	46	1	1	79	513	592	1.7e-08	58.9
scaffold_191_10	nirK	ENOG410XNMH	eggNOG	33.8	148	88	4	5	152	484	621	2.2e-14	79.3
scaffold_191_12	nirK	ENOG410XNMH	eggNOG	31.2	256	155	8	255	498	374	620	1.4e-22	108.2
contig_1225_20	nirS	COG0465	COG	31	248	160	6	231	469	159	404	1.1e-24	115.2
contig_1476_2	nirS	SS24700	m5nr	46.8	346	141	5	2	305	3	347	6.5e-76	284.6
contig_2026_2	nirS	SS24700	m5nr	43.1	304	131	5	3	264	14	317	5.5e-60	231.9
contig_2068_3	nirS	COG0465	eggNOG	54.9	339	152	1	1	338	243	581	3.9e-106	385.2
contig_2764_21	nirS	SS16989	m5nr	56.7	60	26	0	277	336	1	60	2.7e-14	80.1
contig_2764_3	nirS	SS16989	m5nr	55.7	61	27	0	279	339	3	63	2.7e-14	80.1
contig_2764_5	nirS	SS16989	m5nr	58.6	58	24	0	279	336	3	60	6.1e-14	79
contig_2764_6	nirS	SS16989	m5nr	58.6	58	24	0	279	336	3	60	6.1e-14	79
contig_2872_10	nirS	COG0465	COG	70.5	95	28	0	7	101	173	267	1.1e-35	149.8
contig_2872_11	nirS	COG0465	COG	59.5	185	74	1	288	471	1	185	7e-58	225.7
contig_2872_12	nirS	COG0465	COG	62.7	134	50	0	272	405	3	136	6.3e-43	176
contig_2872_14	nirS	COG0465	COG	44.9	207	109	3	399	601	8	213	7e-42	172.6
contig_2872_15	nirS	COG0465	COG	64.9	111	38	1	39	149	153	262	1.4e-34	146.4
contig_2872_16	nirS	COG0465	COG	66.7	60	20	0	288	347	1	60	9.2e-18	92.4
contig_2872_3	nirS	COG0465	COG	45.4	218	114	3	388	601	1	217	1.2e-44	181.8
contig_2872_4	nirS	COG0465	COG	43.9	198	106	3	408	601	1	197	7.2e-39	162.5
contig_2872_7	nirS	COG0465	COG	34.1	179	114	2	464	639	1	178	1.4e-22	108.6
contig_2872_8	nirS	COG0465	COG	60	65	25	1	387	450	1	65	1.5e-13	78.6
contig_2930_2	nirS	COG1622	eggNOG	31.6	190	116	4	28	204	100	288	2.3e-17	89.7
contig_3654_1	nirS	COG0465	COG	53.4	73	33	1	1	72	387	459	4.6e-15	80.5
contig_3654_2	nirS	COG0465	COG	79.5	39	8	0	250	288	5	43	5.5e-11	70.1
contig_3654_3	nirS	COG0465	COG	79.5	73	15	0	27	99	169	241	1.4e-27	122.5
contig_3654_9	nirS	COG0465	COG	42.2	109	63	0	4	112	475	583	1.8e-19	95.9
contig_439_1	nirS	SS16989	m5nr	39.5	114	64	2	7	115	91	204	1.3e-16	86.3
contig_546_5	nirS	COG0513	eggNOG	45.5	358	187	3	1	354	12	365	1.2e-85	317.4
contig_547_13	nirS	COG0513	eggNOG	45.5	358	187	3	1	354	12	365	1.2e-85	317.4
contig_547_24	nirS	COG0513	eggNOG	45.5	358	187	3	1	354	12	365	1.2e-85	317.4
contig_592_35	nirS	COG1622	eggNOG	32.7	208	119	4	63	251	59	264	3.2e-23	109.4
contig_592_5	nirS	COG1622	eggNOG	32.7	208	119	4	63	251	59	264	3.2e-23	109.4
contig_593_13	nirS	COG1622	eggNOG	32.7	208	119	4	63	251	59	264	3.2e-23	109.4
contig_593_3	nirS	COG1622	eggNOG	32.7	208	119	4	63	251	59	264	3.2e-23	109.4
contig_593_37	nirS	COG1622	eggNOG	34.9	129	74	2	3	121	137	265	9.7e-16	83.6
contig_696_17	nirS	COG0465	COG	65.4	130	45	0	230	359	1	130	3.6e-46	186.8
contig_696_4	nirS	COG0465	COG	56.2	466	201	3	138	601	26	490	2.6e-145	516.2
contig_906_6	nirS	COG0836	COG	32.7	352	224	7	51	390	4	354	4.5e-45	182.6
contig_906_8	nirS	COG0836	COG	28.1	302	204	7	101	390	1	301	2.3e-28	127.1
contig_911_1	nirS	COG0836	COG	28.7	289	193	7	114	390	3	290	6.6e-28	125.6
contig_974_2	nirS	COG0836	COG	35	297	181	6	51	336	4	299	1.2e-42	174.5
contig_1074_10	nmo	COG1028	eggNOG	53.8	65	28	2	155	218	11	74	3.2e-08	59.7
contig_1074_16	nmo	COG1028	eggNOG	36.3	146	88	3	11	152	19	163	2.1e-14	79.3
contig_1824_8	nmo	COG0432	eggNOG	65.7	137	47	0	5	141	3	139	5e-55	214.2
contig_1826_1	nmo	COG0432	eggNOG	65.7	137	47	0	5	141	3	139	5e-55	214.2
contig_1963_2	nmo	COG0107	eggNOG	50.6	87	43	0	9	95	5	91	1.1e-14	82
contig_1963_3	nmo	COG0107	eggNOG	39	159	77	3	13	164	31	176	2.5e-26	119
contig_2041_8	nmo	COG1028	eggNOG	27.1	236	139	7	8	215	64	294	1.5e-07	57
contig_2136_2	nmo	SS23303	m5nr	59.5	79	32	0	1	79	1	79	4.1e-22	104
contig_2136_3	nmo	SS23303	m5nr	59.5	79	32	0	1	79	1	79	4.1e-22	104
contig_2189_1	nmo	COG0107	COG	59.3	108	43	1	2	109	151	257	1.3e-29	129.4
contig_2189_7	nmo	COG0107	COG	52.7	131	58	2	1	128	128	257	3.2e-32	138.3
contig_2189_8	nmo	COG0107	eggNOG	53.2	77	36	0	63	139	1	77	8.2e-19	94.7
contig_2936_5	nmo	SS23303	m5nr	66.7	36	12	0	181	216	10	45	2e-06	53.5
contig_3277_6	nmo	COG0432	eggNOG	68.8	138	43	0	1	138	1	138	9.8e-56	216.5
contig_34_3	nmo	COG0107	COG	58.3	139	58	0	2	140	3	141	5.7e-44	177.6
contig_34_4	nmo	COG0107	COG	56.6	113	48	1	2	114	146	257	7.7e-30	130.2
contig_34_6	nmo	COG0107	COG	56.6	113	48	1	2	114	146	257	7.7e-30	130.2
contig_34_7	nmo	COG0107	COG	55.2	134	55	2	3	134	2	132	1.3e-34	147.1
contig_3500_2	nmo	COG4221	COG	42	1139	520	14	290	1297	2	1130	7e-250	864.8
contig_3500_3	nmo	COG4221	COG	39.1	649	365	8	688	1315	3	642	4.1e-133	476.9
contig_3794_2	nmo	SS23303	m5nr	50.6	235	114	2	19	251	3	237	7.9e-59	227.6
contig_3794_4	nmo	SS23303	m5nr	59.8	92	37	0	19	110	3	94	3.6e-27	122.5
contig_3794_5	nmo	SS23303	m5nr	50.5	93	44	2	161	251	2	94	2e-14	80.1
contig_675_21	nmo	COG0553	eggNOG	35	123	68	2	161	271	233	355	2.6e-10	66.6
contig_129_3	nosZ	SS25179	m5nr	38	179	105	3	34	212	103	275	1.4e-20	100.5
contig_129_8	nosZ	COG0515	COG	33.9	165	98	4	5	165	84	241	8.5e-20	98.6
contig_1334_1	nosZ	COG2931	eggNOG	52	500	217	6	37	531	2	483	3.9e-120	432.6
contig_136_10	nosZ	COG2205	COG	34.8	250	148	4	132	371	1101	1345	2.7e-34	146.7
contig_136_5	nosZ	COG2205	COG	34.8	250	148	4	132	371	1101	1345	2.7e-34	146.7
contig_1394_13	nosZ	COG0515	COG	35.6	275	167	5	9	280	76	343	1.1e-40	167.9
contig_142_32	nosZ	SS11211	m5nr	44.2	665	331	8	4	643	318	967	2.5e-154	546.2
contig_1420_3	nosZ	COG0031	eggNOG	57.3	302	127	2	9	308	7	308	2.6e-96	352.4
contig_1422_2	nosZ	COG0031	eggNOG	57.3	302	127	2	9	308	7	308	2.6e-96	352.4
contig_1442_3	nosZ	SS25179	m5nr	45.2	93	51	0	12	104	7	99	4.2e-17	88.2
contig_1691_41	nosZ	COG0515	COG	37.3	158	95	2	21	174	64	221	1.7e-23	109.8
contig_1699_12	nosZ	COG0515	COG	30.7	277	181	4	84	352	1	274	3.3e-34	146.4
contig_1781_14	nosZ	COG0448	COG	68.4	405	128	0	1	405	22	426	8e-170	597
contig_1781_18	nosZ	COG0448	COG	68.4	405	128	0	1	405	22	426	8e-170	597
contig_1842_21	nosZ	COG1825	eggNOG	36.7	109	67	1	78	186	21	127	2.3e-12	73.2
contig_2018_2	nosZ	ENOG410XNMH	eggNOG	22.4	183	120	4	57	226	21	194	1.5e-06	53.9
contig_210_2	nosZ	SS11211	m5nr	44.7	318	145	5	18	334	11	298	4.8e-67	255.4
contig_2124_19	nosZ	COG0515	COG	36.1	255	151	5	156	399	25	278	1.1e-35	151.4
contig_2124_6	nosZ	COG0515	COG	36.1	255	151	5	119	362	25	278	1e-35	151.4
contig_2175_5	nosZ	COG0085	eggNOG	67.2	256	84	0	904	1159	36	291	3.4e-99	364
contig_2175_7	nosZ	SS11615	m5nr	55.6	72	32	0	41	112	820	891	4.8e-16	84.3
contig_2175_8	nosZ	SS11615	m5nr	45.3	117	60	2	619	735	1	113	5e-19	97.8
contig_2280_4	nosZ	COG4690	COG	51	157	74	3	94	248	1	156	1.6e-35	151.4
contig_2500_3	nosZ	SS22990	m5nr	45.3	543	188	5	17	559	19	452	1.3e-106	387.5
contig_2500_4	nosZ	SS22990	m5nr	50.5	206	89	3	58	263	174	366	3.1e-42	172.6
contig_2646_9	nosZ	K06148	KEGG	30.9	220	140	4	3	218	506	717	1.5e-13	77.8
contig_2663_12	nosZ	K06148	KEGG	31.7	224	139	6	9	227	499	713	2e-20	100.1
contig_2663_4	nosZ	K06148	KEGG	37.3	110	63	3	9	116	499	604	2.5e-12	72
contig_2737_8	nosZ	SS11211	m5nr	39	105	54	3	1	96	664	767	1.1e-11	69.7
contig_2737_9	nosZ	SS11211	m5nr	50	70	35	0	1	70	780	849	1.6e-14	80.1
contig_2840_4	nosZ	SS22209	m5nr	30.9	298	173	9	239	535	238	503	3.4e-27	123.6
contig_2840_6	nosZ	SS22209	m5nr	30.9	298	173	9	239	535	238	503	3.4e-27	123.6
contig_2847_3	nosZ	COG2331	COG	66.1	59	20	0	1	59	1	59	2.5e-18	91.7
contig_2847_7	nosZ	COG2331	COG	66.1	59	20	0	1	59	1	59	2.5e-18	91.7
contig_2847_8	nosZ	COG2331	COG	66.1	59	20	0	1	59	1	59	2.5e-18	91.7
contig_2879_10	nosZ	K06148	KEGG	39.6	225	132	2	30	252	496	718	1.2e-42	174.1
contig_2879_1	nosZ	K06148	KEGG	42.2	83	46	1	15	97	638	718	6.1e-11	67.8
contig_2974_10	nosZ	SS22990	m5nr	68.4	38	12	0	8	45	221	258	3.2e-09	60.8
contig_2974_2	nosZ	SS22990	m5nr	60.8	51	20	0	3	53	137	187	1.1e-10	65.9
contig_2974_4	nosZ	SS22990	m5nr	33.5	191	101	6	3	185	61	233	1.3e-18	93.6
contig_2974_5	nosZ	SS22990	m5nr	34.5	110	63	2	3	111	61	162	3.5e-11	68.2
contig_3070_2	nosZ	K06148	KEGG	41.9	86	48	1	1	86	638	721	5.1e-11	67.4
contig_3070_5	nosZ	K06148	KEGG	44.1	93	50	1	30	122	637	727	2.9e-13	75.5
contig_3274_8	nosZ	K06148	KEGG	27.5	488	321	9	60	537	254	718	8.1e-40	165.6
contig_340_14	nosZ	SS22651	m5nr	25.1	343	206	11	61	394	69	369	1.4e-08	61.6
contig_3528_12	nosZ	K06148	KEGG	35.6	225	141	3	124	347	497	718	2.2e-33	143.7
contig_3528_2	nosZ	K06148	KEGG	24.8	532	372	12	205	718	117	638	1.1e-34	149.1
contig_3592_19	nosZ	COG0515	COG	38.7	261	150	5	22	280	1	253	6.3e-39	162.2
contig_3592_9	nosZ	COG0515	COG	38.7	261	150	5	22	280	1	253	6.3e-39	162.2
contig_3596_2	nosZ	K06148	KEGG	38.1	223	134	3	127	348	499	718	2.3e-35	150.2
contig_3658_5	nosZ	SS11615	m5nr	28.9	242	127	9	772	997	5	217	1.4e-15	86.3
contig_369_1	nosZ	COG4690	COG	54.1	270	121	3	2	270	133	400	3.2e-79	295.4
contig_370_1	nosZ	COG4690	COG	31.9	116	57	3	11	116	46	149	5.9e-06	53.1
contig_3814_3	nosZ	COG1219	COG	74.7	430	107	2	1	428	1	430	3.8e-183	641.3
contig_514_43	nosZ	COG0515	COG	40.1	257	143	3	7	252	9	265	6.1e-43	174.9
contig_686_8	nosZ	K06148	KEGG	30.1	166	86	5	63	215	519	667	7.8e-10	65.1
contig_766_3	nosZ	K06148	KEGG	31.7	224	139	6	22	240	499	713	1.6e-20	100.5
contig_766_6	nosZ	K06148	KEGG	31.7	224	139	6	22	240	499	713	1.6e-20	100.5
contig_769_1	nosZ	COG0542	COG	86.4	641	82	1	1	636	1	641	0	1079.3
contig_769_7	nosZ	COG0542	COG	85.5	733	101	1	1	728	1	733	0	1221.5
contig_93_22	nosZ	K06148	KEGG	31.7	218	124	7	21	227	523	726	8.3e-15	81.3
scaffold_1601_1	nosZ	SS18642	m5nr	33.6	443	235	10	6	402	108	537	1.3e-55	217.6
scaffold_1601_8	nosZ	SS18642	m5nr	33.1	462	250	10	1	416	140	588	1.7e-53	210.7
scaffold_191_25	nosZ	COG1022	eggNOG	34.1	214	140	1	372	585	2	214	1.3e-32	141.7
contig_1441_4	ureB	SS15895	m5nr	47.8	268	131	3	36	302	206	465	5.8e-72	271.6
contig_1441_5	ureB	SS15895	m5nr	61.1	108	36	1	3	104	473	580	9.1e-35	146.7
contig_1441_6	ureB	SS15895	m5nr	50.3	181	84	2	1	176	590	769	3e-49	195.3
contig_1441_7	ureB	SS15895	m5nr	60.6	132	52	0	418	549	2	133	3.4e-47	190.7
contig_17_55	ureB	SS16338	m5nr	27.3	403	269	10	193	580	97	490	1.4e-24	115.2
contig_18_5	ureB	SS16338	m5nr	27	403	270	10	193	580	97	490	5.4e-24	113.2
contig_2550_15	ureB	SS15895	m5nr	56.6	470	189	4	36	498	206	667	3.3e-168	592
contig_2550_5	ureB	SS15895	m5nr	56.6	470	189	4	1	463	206	667	3.1e-168	592
contig_3195_2	ureB	SS15895	m5nr	48.8	129	46	2	429	549	86	202	1.8e-32	141.7
contig_3195_3	ureB	SS15895	m5nr	53.2	517	225	6	11	520	213	719	2.9e-169	595.5
contig_1508_21	ureC	SS22785	m5nr	42.6	68	39	0	257	324	10	77	2.1e-09	63.9
